# Spatiotemporal dynamics of cryptococcal infection reveal novel immune modulatory mechanisms and antifungal targets

**DOI:** 10.1101/2025.05.30.657021

**Authors:** Michael Woods, Benjamin L. Muselius, Jason A. McAlister, Brianna J. Ball, Lauren Segeren, Norris Chan, Mayara Silva, Davier Gutierrez-Gongora, Seyedehsanaz Ramezanpour, Sukhmeen Gill, Priyanka Pundir, Jared Deyarmin, Amirmansoor Hakimi, Daniel Hermanson, Jana Richter, Stephanie N. Samra, Jennifer Geddes-McAlister

## Abstract

The threat and incidence of fungal diseases are increasing, as is the severity and mortality rates associated with these infections. New strategies to combat fungal infections are urgently needed to overcome rising rates of resistance and the emergence of new pathogens. To promote invasion within a host, fungi use highly adapted and regulated virulence factors, and, in turn, the host adopts an active and dynamic immune response to suppress infection. Understanding the interplay between these processes is crucial to move fungal disease management and treatment forward and improve global health outcomes. Within the present study, we tackle these challenges using state-of-the-art mass spectrometry instrumentation to explore proteome remodeling during active infection of *Cryptococcus neoformans* at an unprecedented depth with spatiotemporal resolution. Our prioritization of three host organs (i.e., lungs, brain, spleen) critical to initiation, progression, and response of disease discovers tissue-specific remodeling across time. Within the lungs, we revealed early and sustained activation of the host immune response integrated with characterization of a promising new antifungal target, and we propose the discovery of a competitive inhibitor for functional target disruption. Within the brain, proteome remodeling aligns with disease progression, and we define a new mechanistic role for haptoglobin in fungal cell modulation, as well as showcasing an adaptive survival response of *C. neoformans* within an hypoxic environment. Within the spleen, we reveal new dynamics of immune system activation upon cryptococcal infection. Overall, we provide the deepest integrated view of cryptococcal disease dynamics across temporal and spatial scales, revealing unrecognized mechanisms of host immunity and fungal pathogenesis that offer new avenues for targeted therapeutic intervention and disease management.
