## Supplementary material for "Spatiotemporal dynamics of cryptococcal infection reveal novel immune modulatory mechanisms and antifungal targets": Supp. Table 10

### Sheet: End_Infect_vs_10dpi_Infect
Supplemental Table 10 – Significantly different fungal proteins during brain invasion across temporal scales.
Difference	Protein names	Gene Names	T: PG.ProteinGroups	C: PG.Organisms	Gene Ontology (biological process)	Gene Ontology (cellular component)	Gene Ontology (molecular function)	Keywords	Length	N: PG.NrOfPrecursorsIdentified (Experiment-wide)	N: PG.MolecularWeight	[4] 20250311_B_Day3_I_1.raw.PG.Quantity	[5] 20250311_B_Day3_I_2.raw.PG.Quantity	[6] 20250311_B_Day3_I_3.raw.PG.Quantity	[7] 20250311_B_Day3_I_4.raw.PG.Quantity	[8] 20250311_B_Day3_I_5.raw.PG.Quantity	[9] 20250311_B_Day3_I_6.raw.PG.Quantity	[10] 20250311_B_Day3_I_7.raw.PG.Quantity	[11] 20250311_B_Day3_I_9.raw.PG.Quantity	[12] 20250311_B_Day3_I_10.raw.PG.Quantity	[23] 20250311_B_Day10_I_1.raw.PG.Quantity	[24] 20250311_B_Day10_I_2.raw.PG.Quantity	[25] 20250311_B_Day10_I_3.raw.PG.Quantity	[26] 20250311_B_Day10_I_4.raw.PG.Quantity	[27] 20250311_B_Day10_I_5.raw.PG.Quantity	[28] 20250311_B_Day10_I_6.raw.PG.Quantity	[29] 20250311_B_Day10_I_7.raw.PG.Quantity	[30] 20250311_B_Day10_I_8.raw.PG.Quantity	[31] 20250311_B_Day10_I_9.raw.PG.Quantity	[32] 20250311_B_Day10_I_10.raw.PG.Quantity	[43] 20250311_B_Day20_I_1.raw.PG.Quantity	[44] 20250311_B_Day20_I_2.raw.PG.Quantity	[45] 20250311_B_Day20_I_3.raw.PG.Quantity	[46] 20250311_B_Day20_I_4.raw.PG.Quantity	[47] 20250311_B_Day20_I_5.raw.PG.Quantity	[48] 20250311_B_Day20_I_6.raw.PG.Quantity	[49] 20250311_B_Day20_I_7.raw.PG.Quantity	[50] 20250311_B_Day20_I_8.raw.PG.Quantity	[51] 20250311_B_Day20_I_9.raw.PG.Quantity	[52] 20250311_B_Day20_I_10.raw.PG.Quantity
-4.23056	Small subunit ribosomal protein S20	CNAG_01628	J9VU89	Cryptococcus neoformans var. grubii serotype A (strain H99 / ATCC 208821 / CBS 10515 / FGSC 9487)	translation [GO:0006412]	small ribosomal subunit [GO:0015935]	RNA binding [GO:0003723];structural constituent of ribosome [GO:0003735]	Ribonucleoprotein;Ribosomal protein	119	5	13395.6	2.37725	3.35323	1.36143	2.10449	2.89874	2.88377	2.13055	3.02951	0.663626	1.79708	1.64513	0.645096	1.27461	-4.2528	1.24788	2.99556	2.44121	2.7223	2.41585	-2.91743	-1.94637	-1.945	-2.37591	-3.02178	-7.43905	-1.48983	-4.52755	-0.934848	-2.77593
-3.02895	DNA helicase (EC 3.6.4.12)	CNAG_04461	J9VUU0	Cryptococcus neoformans var. grubii serotype A (strain H99 / ATCC 208821 / CBS 10515 / FGSC 9487)			ATP binding [GO:0005524];helicase activity [GO:0004386];hydrolase activity [GO:0016787];nucleic acid binding [GO:0003676]	ATP-binding;Helicase;Hydrolase;Nucleotide-binding	1510	2	169107	2.10745	2.06243	2.28771	1.16416	1.7634	1.30193	0.754367	1.37814	-3.65031	0.909115	2.00874	-3.71987	1.26375	2.44073	1.2943	1.27802	1.8451	2.54086	1.84449	1.23373	-3.45999	-4.90594	1.78508	-3.7321	1.56561	-5.0969	-2.93925	2.04005	-5.07458
-2.99527	Alpha,alpha-trehalose-phosphate synthase (UDP-forming)	CNAG_05292	J9VJZ1	Cryptococcus neoformans var. grubii serotype A (strain H99 / ATCC 208821 / CBS 10515 / FGSC 9487)	cellular response to heat [GO:0034605];trehalose biosynthetic process [GO:0005992];trehalose metabolism in response to stress [GO:0070413]	alpha,alpha-trehalose-phosphate synthase complex (UDP-forming) [GO:0005946];cytosol [GO:0005829]	alpha,alpha-trehalose-phosphate synthase (UDP-forming) activity [GO:0003825];trehalose-phosphatase activity [GO:0004805]	3D-structure	669	14	73990.8	5.45853	5.08371	4.94057	4.89012	-4.19783	4.15804	4.23842	4.9029	-2.26156	3.28752	5.49158	5.21683	4.37303	3.25036	4.85645	4.30403	5.1864	5.08647	5.22071	3.61457	3.6385	3.48382	-3.2629	3.6495	3.44767	4.2164	3.22324	-2.37643	-3.31369
-2.13478	Large subunit ribosomal protein L30e	CNAG_00232	J9VG91	Cryptococcus neoformans var. grubii serotype A (strain H99 / ATCC 208821 / CBS 10515 / FGSC 9487)		ribonucleoprotein complex [GO:1990904];ribosome [GO:0005840]	RNA binding [GO:0003723]	Ribonucleoprotein;Ribosomal protein	113	3	12343.3	-0.286188	0.0170994	-0.728857	-0.361767	-0.72939	-3.86108	-0.92053	-0.0469427	-1.20437	-0.350808	-0.560536	-0.0847101	-0.188993	-0.490274	-0.759583	-1.01204	-0.402136	-1.0336	0.410139	-4.32724	-4.33447	-4.1757	-4.62613	-0.996317	-1.31882	-1.15526	-2.78354	-1.63037	-0.472512
-1.82908	Uncharacterized protein	CNAG_06233	J9VYH0	Cryptococcus neoformans var. grubii serotype A (strain H99 / ATCC 208821 / CBS 10515 / FGSC 9487)					290	2	32297.8	0.204993	0.965599	-2.57176	-4.40246	-3.33799	-1.54842	-4.20846	3.53244	1.24454	-1.09509	-2.00283	-2.54676	-1.75551	-3.86883	-2.60358	-1.67602	-0.182265	-1.0492	-0.572585	-3.6645	-2.9607	-2.0796	-1.79496	-5.31214	-3.87832	-5.11163	-2.11055	-4.78284	-3.94824
1.22314	Phospholipid-transporting ATPase (EC 7.6.2.1)	CNAG_01278	T2BNN4	Cryptococcus neoformans var. grubii serotype A (strain H99 / ATCC 208821 / CBS 10515 / FGSC 9487)	phospholipid translocation [GO:0045332]	endomembrane system [GO:0012505];plasma membrane [GO:0005886]	ATP binding [GO:0005524];ATP hydrolysis activity [GO:0016887];magnesium ion binding [GO:0000287];phosphatidylethanolamine flippase activity [GO:0090555]	ATP-binding;Coiled coil;Magnesium;Membrane;Metal-binding;Nucleotide-binding;Translocase;Transmembrane;Transmembrane helix	1742	19	193808	1.87221	2.25956	3.44866	1.90173	2.79557	2.44882	2.60588	1.46787	3.41494	2.5217	3.09146	2.12476	3.00899	3.06063	3.36652	2.45235	2.86216	2.67152	2.32275	4.17741	4.14335	3.67205	4.00722	3.96327	4.46312	3.84904	3.91675	4.01166	3.51032
1.5315	Spindle assembly checkpoint component MAD1	CNAG_04824	J9VVI3	Cryptococcus neoformans var. grubii serotype A (strain H99 / ATCC 208821 / CBS 10515 / FGSC 9487)	attachment of mitotic spindle microtubules to kinetochore [GO:0051315];cell division [GO:0051301];mitotic spindle assembly checkpoint signaling [GO:0007094]	kinetochore [GO:0000776];mitotic spindle [GO:0072686];nuclear envelope [GO:0005635]		Cell cycle;Cell division;Coiled coil;Mitosis;Nucleus	679	9	76674	-4.196	-3.56583	-1.67292	-2.93882	-3.78208	-2.90328	-3.65647	-5.27431	-1.7369	-3.6316	-5.65925	-2.21988	-4.37966	-4.18546	-2.16816	-2.8367	-3.85449	-3.04965	-4.99717	-4.81524	-3.74347	-1.48681	-1.66885	-1.51147	-1.09927	-1.65261	-1.59779	-2.14671	-1.94483
1.63435	Clustered mitochondria protein homolog (Protein TIF31 homolog)	CLU1 TIF31 CNAG_06248	J9VYI2	Cryptococcus neoformans var. grubii serotype A (strain H99 / ATCC 208821 / CBS 10515 / FGSC 9487)	intracellular distribution of mitochondria [GO:0048312];mitochondrion organization [GO:0007005]	cytoplasm [GO:0005737]	mRNA binding [GO:0003729]	Cytoplasm;RNA-binding	1501	13	164095	-4.07094	-2.95032	-3.83633	-4.46821	-3.28564	-4.43825	-3.16333	-4.32246	-1.94764	-3.4894	-2.48967	-2.16255	-1.77643	-0.721163	-3.15746	-3.02713	-3.34626	-3.11963	-3.19796	-1.48717	-0.893432	-0.739344	-1.27236	-0.687439	-0.401128	-0.838709	-0.969367	-2.24404	-0.611123
1.72332	protein-serine/threonine phosphatase (EC 3.1.3.16)	CNAG_03052	J9VHI5	Cryptococcus neoformans var. grubii serotype A (strain H99 / ATCC 208821 / CBS 10515 / FGSC 9487)			metal ion binding [GO:0046872];protein serine/threonine phosphatase activity [GO:0004722]	Hydrolase;Manganese;Metal-binding;Protein phosphatase	552	5	58623.4	-0.347234	-1.36594	-0.669716	-0.486003	-0.959533	-1.82662	-1.80709	-4.62141	-0.686965	-3.10451	0.0229878	-0.00993919	-0.16685	-6.01925	-0.414341	-0.904665	-3.15233	-4.9795	-0.726432	-0.0330172	-0.139673	-0.824383	-0.736056	0.109305	0.363965	-0.0913215	-0.211689	-0.197221	-0.461535
1.78478	Nuclear protein	CNAG_07545	J9VQS7	Cryptococcus neoformans var. grubii serotype A (strain H99 / ATCC 208821 / CBS 10515 / FGSC 9487)	DNA-templated transcription [GO:0006351]		DNA binding [GO:0003677];DNA-binding transcription factor activity, RNA polymerase II-specific [GO:0000981];zinc ion binding [GO:0008270]	Metal-binding	876	2	99291.4	-1.37289	-2.5009	-1.65671	-1.76044	-4.99824	-4.17311	-2.05869	-4.57496	-1.50616	-4.26443	-1.43429	-0.646839	-1.9449	-5.66282	-4.2927	-3.57321	-3.20257	-3.64068	-4.47279	-0.926133	-1.3405	-1.66909	-1.27849	-3.07393	-0.411588	-1.93413	-1.32037	-1.12702	-2.20617
1.82148	Uncharacterized protein	CNAG_05192	J9VJ44	Cryptococcus neoformans var. grubii serotype A (strain H99 / ATCC 208821 / CBS 10515 / FGSC 9487)					120	3	14339.4	-2.82995	-4.21258	-1.94561	-2.68498	-3.00584	-3.86103	-2.95036	-4.19388	-1.44957	-2.95077	-2.06426	-1.56102	-2.07557	-0.634062	-2.01753	-2.99398	-2.46001	-3.64836	-3.16145	-0.779723	-0.666851	-0.817727	0.0357046	-0.193186	-0.133959	-0.681736	-0.51594	-0.636282	-0.962481
1.86765	50S ribosomal protein L10	CNAG_03961	J9VJ83	Cryptococcus neoformans var. grubii serotype A (strain H99 / ATCC 208821 / CBS 10515 / FGSC 9487)					252	10	27077.4	1.17855	0.338078	2.02025	1.86031	1.31319	0.762649	2.15696	1.62189	3.5513	2.32153	1.71031	2.69495	3.23432	2.73022	1.52694	0.9772	1.69957	1.65804	1.65584	4.01052	3.77989	3.71969	4.05135	4.33728	4.33005	3.99264	4.07506	2.51944	4.06951
1.89412	ADP-ribosylation factor-like 2	CNAG_06032	J9VXX7;T2BNK7	Cryptococcus neoformans var. grubii serotype A (strain H99 / ATCC 208821 / CBS 10515 / FGSC 9487)			GTP binding [GO:0005525];GTPase activity [GO:0003924]	GTP-binding;Lipoprotein;Myristate;Nucleotide-binding	230	6	NaN	1.57365	0.99954	2.68589	2.01852	1.68812	1.08201	1.42144	1.23642	2.91103	1.94201	1.97886	2.74791	2.9724	3.69616	1.97985	1.11567	1.90775	1.50541	2.01727	3.71409	3.98123	3.68136	4.0486	4.06825	4.49072	4.00756	3.93995	4.62887	4.24385
2.06155	Endoplasmic reticulum protein	CNAG_00967	J9VTX5	Cryptococcus neoformans var. grubii serotype A (strain H99 / ATCC 208821 / CBS 10515 / FGSC 9487)		membrane [GO:0016020]		Membrane;Transmembrane;Transmembrane helix	239	3	26146.8	-2.71834	-3.90983	-0.331473	-0.306876	0.628831	-4.77991	-3.0603	-3.52394	-0.805172	-5.14186	-3.40672	-4.40267	-3.21602	-0.374882	-6.06922	-0.680009	-5.23155	-2.98062	-3.12298	-4.26964	0.0118771	-0.48662	-3.00682	-1.32138	-3.24873	-0.258632	-0.383279	-0.834267	-0.213534
2.53706	Hydrolase	CNAG_01584	J9VYQ7	Cryptococcus neoformans var. grubii serotype A (strain H99 / ATCC 208821 / CBS 10515 / FGSC 9487)			hydrolase activity [GO:0016787]	Hydrolase	321	6	35659.7	-0.406779	-0.277311	0.0763454	0.540746	0.846278	0.0838442	-4.3622	0.245275	0.619238	0.238223	-4.47358	1.047	-5.29901	-4.14275	0.38155	0.289095	0.342987	-3.82908	-4.74732	0.263228	1.01084	0.806154	-0.14219	0.699899	0.711869	1.09264	0.478081	-0.0669556	0.324135
2.65951	Histone H2A	CNAG_06747	J9VG26	Cryptococcus neoformans var. grubii serotype A (strain H99 / ATCC 208821 / CBS 10515 / FGSC 9487)		nucleosome [GO:0000786];nucleus [GO:0005634]	DNA binding [GO:0003677];protein heterodimerization activity [GO:0046982];structural constituent of chromatin [GO:0030527]	Acetylation;Chromosome;DNA-binding;Nucleosome core;Nucleus	131	2	13914.1	-3.22369	-3.87134	-3.35443	-4.52837	-2.51234	-3.63664	-4.71098	-4.54987	-4.57277	-3.52115	-4.23095	-5.97574	-3.3105	-5.26009	-4.52926	-1.91307	-4.63733	-5.78668	-3.84378	-2.9233	2.2643	-0.154797	-2.28316	-4.03321	-3.92431	-1.3067	-2.90642	-0.962438	-0.183379
3.51863	Uncharacterized protein	CNAG_04723	J9VVS4	Cryptococcus neoformans var. grubii serotype A (strain H99 / ATCC 208821 / CBS 10515 / FGSC 9487)					583	9	64190	1.73553	-3.7672	-3.86244	-3.20259	-5.02618	-4.38214	-4.50545	-2.82711	-3.58013	-3.44864	-3.62924	-5.00552	-4.11478	1.75968	-5.0696	-5.22175	-3.61427	-3.0419	-2.86998	-4.51272	1.67757	1.72647	1.82768	1.46836	2.5738	1.82591	-4.36685	-2.99739	1.70752
5.43176	BED-type domain-containing protein	CNAG_06822	J9VSG2	Cryptococcus neoformans var. grubii serotype A (strain H99 / ATCC 208821 / CBS 10515 / FGSC 9487)					851	2	93969	-3.87688	3.2651	-3.45353	2.80067	-3.6532	-4.20003	3.08808	2.7488	-4.62483	-3.94145	-3.81593	2.66528	3.08273	3.80917	-5.14692	-3.28384	-5.2824	-3.20277	-4.49075	3.08832	3.34734	3.22754	3.40991	3.71785	3.83145	3.47047	3.48803	3.20146	3.92832

### Sheet: End_Infect_vs_3dpi_Infect
Difference	Protein names	Gene Names	T: PG.ProteinGroups	Organism	Gene Ontology (biological process)	Gene Ontology (cellular component)	Gene Ontology (molecular function)	Keywords	Length	N: PG.NrOfPrecursorsIdentified (Experiment-wide)	N: PG.MolecularWeight	[4] 20250311_B_Day3_I_1.raw.PG.Quantity	[5] 20250311_B_Day3_I_2.raw.PG.Quantity	[6] 20250311_B_Day3_I_3.raw.PG.Quantity	[7] 20250311_B_Day3_I_4.raw.PG.Quantity	[8] 20250311_B_Day3_I_5.raw.PG.Quantity	[9] 20250311_B_Day3_I_6.raw.PG.Quantity	[10] 20250311_B_Day3_I_7.raw.PG.Quantity	[11] 20250311_B_Day3_I_9.raw.PG.Quantity	[12] 20250311_B_Day3_I_10.raw.PG.Quantity	[23] 20250311_B_Day10_I_1.raw.PG.Quantity	[24] 20250311_B_Day10_I_2.raw.PG.Quantity	[25] 20250311_B_Day10_I_3.raw.PG.Quantity	[26] 20250311_B_Day10_I_4.raw.PG.Quantity	[27] 20250311_B_Day10_I_5.raw.PG.Quantity	[28] 20250311_B_Day10_I_6.raw.PG.Quantity	[29] 20250311_B_Day10_I_7.raw.PG.Quantity	[30] 20250311_B_Day10_I_8.raw.PG.Quantity	[31] 20250311_B_Day10_I_9.raw.PG.Quantity	[32] 20250311_B_Day10_I_10.raw.PG.Quantity	[43] 20250311_B_Day20_I_1.raw.PG.Quantity	[44] 20250311_B_Day20_I_2.raw.PG.Quantity	[45] 20250311_B_Day20_I_3.raw.PG.Quantity	[46] 20250311_B_Day20_I_4.raw.PG.Quantity	[47] 20250311_B_Day20_I_5.raw.PG.Quantity	[48] 20250311_B_Day20_I_6.raw.PG.Quantity	[49] 20250311_B_Day20_I_7.raw.PG.Quantity	[50] 20250311_B_Day20_I_8.raw.PG.Quantity	[51] 20250311_B_Day20_I_9.raw.PG.Quantity	[52] 20250311_B_Day20_I_10.raw.PG.Quantity
-5.24877	Small subunit ribosomal protein S20	CNAG_01628	J9VU89	Cryptococcus neoformans var. grubii serotype A (strain H99 / ATCC 208821 / CBS 10515 / FGSC 9487) (Filobasidiella neoformans var. grubii)	translation [GO:0006412]	small ribosomal subunit [GO:0015935]	RNA binding [GO:0003723];structural constituent of ribosome [GO:0003735]	Ribonucleoprotein;Ribosomal protein	119	5	13395.6	2.37725	3.35323	1.36143	2.10449	2.89874	2.88377	2.13055	3.02951	0.663626	1.79708	1.64513	0.645096	1.27461	-4.2528	1.24788	2.99556	2.44121	2.7223	2.41585	-2.91743	-1.94637	-1.945	-2.37591	-3.02178	-7.43905	-1.48983	-4.52755	-0.934848	-2.77593
-2.87724	DNA helicase (EC 3.6.4.12)	CNAG_04461	J9VUU0	Cryptococcus neoformans var. grubii serotype A (strain H99 / ATCC 208821 / CBS 10515 / FGSC 9487) (Filobasidiella neoformans var. grubii)			ATP binding [GO:0005524];helicase activity [GO:0004386];hydrolase activity [GO:0016787];nucleic acid binding [GO:0003676]	ATP-binding;Helicase;Hydrolase;Nucleotide-binding	1510	2	169107	2.10745	2.06243	2.28771	1.16416	1.7634	1.30193	0.754367	1.37814	-3.65031	0.909115	2.00874	-3.71987	1.26375	2.44073	1.2943	1.27802	1.8451	2.54086	1.84449	1.23373	-3.45999	-4.90594	1.78508	-3.7321	1.56561	-5.0969	-2.93925	2.04005	-5.07458
-2.43973	Uncharacterized protein	CNAG_06233	J9VYH0	Cryptococcus neoformans var. grubii serotype A (strain H99 / ATCC 208821 / CBS 10515 / FGSC 9487) (Filobasidiella neoformans var. grubii)					290	2	32297.8	0.204993	0.965599	-2.57176	-4.40246	-3.33799	-1.54842	-4.20846	3.53244	1.24454	-1.09509	-2.00283	-2.54676	-1.75551	-3.86883	-2.60358	-1.67602	-0.182265	-1.0492	-0.572585	-3.6645	-2.9607	-2.0796	-1.79496	-5.31214	-3.87832	-5.11163	-2.11055	-4.78284	-3.94824
-1.67959	Large subunit ribosomal protein L30e	CNAG_00232	J9VG91	Cryptococcus neoformans var. grubii serotype A (strain H99 / ATCC 208821 / CBS 10515 / FGSC 9487) (Filobasidiella neoformans var. grubii)		ribonucleoprotein complex [GO:1990904];ribosome [GO:0005840]	RNA binding [GO:0003723]	Ribonucleoprotein;Ribosomal protein	113	3	12343.3	-0.286188	0.0170994	-0.728857	-0.361767	-0.72939	-3.86108	-0.92053	-0.0469427	-1.20437	-0.350808	-0.560536	-0.0847101	-0.188993	-0.490274	-0.759583	-1.01204	-0.402136	-1.0336	0.410139	-4.32724	-4.33447	-4.1757	-4.62613	-0.996317	-1.31882	-1.15526	-2.78354	-1.63037	-0.472512
1.32988	Dolichyl-diphosphooligosaccharide--protein glycosyltransferase subunit WBP1 (Oligosaccharyl transferase subunit WBP1)	CNAG_04743	J9VVQ6	Cryptococcus neoformans var. grubii serotype A (strain H99 / ATCC 208821 / CBS 10515 / FGSC 9487) (Filobasidiella neoformans var. grubii)	protein N-linked glycosylation via asparagine [GO:0018279]	oligosaccharyltransferase complex [GO:0008250]	transferase activity [GO:0016740]	Endoplasmic reticulum;Membrane;Signal;Transferase;Transmembrane;Transmembrane helix	468	3	51936.8	-0.721125	-1.45053	0.437848	-0.678713	-0.701043	-1.67255	-0.62625	-0.81003	0.236707	-0.634221	-0.187571	-0.270511	0.519412	0.358823	-0.25514	-1.37068	-0.344796	-0.923573	-0.141501	0.644437	-0.177207	0.275483	0.632008	0.868711	1.05641	0.657918	0.738241	0.768186	1.18383
1.35364	Pep3/Vps18/deep orange beta-propeller domain-containing protein	CNAG_01610	J9W163	Cryptococcus neoformans var. grubii serotype A (strain H99 / ATCC 208821 / CBS 10515 / FGSC 9487) (Filobasidiella neoformans var. grubii)	endosome organization [GO:0007032];intracellular protein transport [GO:0006886];organelle fusion [GO:0048284];vacuole organization [GO:0007033];vesicle docking involved in exocytosis [GO:0006904]	endosome [GO:0005768];HOPS complex [GO:0030897]	protein-macromolecule adaptor activity [GO:0030674];zinc ion binding [GO:0008270]	Metal-binding;Zinc;Zinc-finger	1177	15	130406	-0.385851	-0.537877	-0.0963364	0.532788	0.912562	0.162555	0.199427	0.0603161	0.808544	0.287581	-0.0229878	0.981989	1.27167	1.91098	0.902269	0.463754	0.105971	-0.142058	0.201137	1.09659	1.7464	1.61766	1.19271	1.61738	1.50997	1.83607	1.51138	1.16784	2.08058
1.37843	Serine/threonine-protein phosphatase (EC 3.1.3.16)	CNAG_02177	J9VN16	Cryptococcus neoformans var. grubii serotype A (strain H99 / ATCC 208821 / CBS 10515 / FGSC 9487) (Filobasidiella neoformans var. grubii)			calmodulin-dependent protein phosphatase activity [GO:0033192];histone H2AXS140 phosphatase activity [GO:0140791];MAP kinase serine/threonine phosphatase activity [GO:1990439];myosin phosphatase activity [GO:0017018];RNA polymerase II CTD heptapeptide repeat S2 phosphatase activity [GO:0180006];RNA polymerase II CTD heptapeptide repeat S5 phosphatase activity [GO:0180007];RNA polymerase II CTD he…	Hydrolase;Manganese	306	8	34835.4	-1.4116	-0.627679	0.445845	-1.56498	-1.16975	-1.82396	-1.98341	-0.622341	-0.00220871	-0.892987	-0.988472	-0.182292	-0.197531	0.662848	0.0297842	-1.28362	-0.275701	-1.70523	-0.961425	-0.186694	0	0.683752	0.15137	0.331594	0	0.618186	0.464062	0.935081	1.05356
1.41567	Ubiquitin-activating enzyme E1	CNAG_00136	J9VE11	Cryptococcus neoformans var. grubii serotype A (strain H99 / ATCC 208821 / CBS 10515 / FGSC 9487) (Filobasidiella neoformans var. grubii)	DNA damage response [GO:0006974];ubiquitin-dependent protein catabolic process [GO:0006511]	cytoplasm [GO:0005737];nucleus [GO:0005634]	ubiquitin activating enzyme activity [GO:0004839]	Ligase	1015	18	112490	-4.06589	-1.47779	-1.84494	-1.99736	-2.24772	-2.2361	-5.44927	-2.41898	-1.20999	-1.67041	-1.63787	-1.82415	-1.40507	-1.84083	-1.13659	-1.68652	-1.33842	-3.82769	-2.20091	-1.47536	-0.982388	-1.03522	-1.6542	-1.07855	-0.834914	-1.04936	-0.916483	-1.13127	-1.18333
1.45705	Inositol polyphosphate-5-phosphatase F	CNAG_06065	J9W014	Cryptococcus neoformans var. grubii serotype A (strain H99 / ATCC 208821 / CBS 10515 / FGSC 9487) (Filobasidiella neoformans var. grubii)	phosphatidylinositol dephosphorylation [GO:0046856]	endoplasmic reticulum [GO:0005783]	phosphatidylinositol-4-phosphate phosphatase activity [GO:0043812]		898	12	100178	0.595479	-1.8086	1.43268	-2.03122	0.0575886	-0.91296	-0.85634	-1.70921	0.971107	0.181383	-0.107296	-0.00984383	0.152007	1.76761	1.13549	-0.494991	0.733583	0.790853	-0.358819	0.562604	0.719838	0.858521	0.987422	0.975111	1.15984	1.05143	1.28847	1.75008	0.482242
1.50306	Phospholipid-transporting ATPase (EC 7.6.2.1)	CNAG_01278	T2BNN4	Cryptococcus neoformans var. grubii serotype A (strain H99 / ATCC 208821 / CBS 10515 / FGSC 9487) (Filobasidiella neoformans var. grubii)	phospholipid translocation [GO:0045332]	endomembrane system [GO:0012505];plasma membrane [GO:0005886]	ATP binding [GO:0005524];ATP hydrolysis activity [GO:0016887];magnesium ion binding [GO:0000287];phosphatidylethanolamine flippase activity [GO:0090555]	ATP-binding;Coiled coil;Magnesium;Membrane;Metal-binding;Nucleotide-binding;Translocase;Transmembrane;Transmembrane helix	1742	19	193808	1.87221	2.25956	3.44866	1.90173	2.79557	2.44882	2.60588	1.46787	3.41494	2.5217	3.09146	2.12476	3.00899	3.06063	3.36652	2.45235	2.86216	2.67152	2.32275	4.17741	4.14335	3.67205	4.00722	3.96327	4.46312	3.84904	3.91675	4.01166	3.51032
1.57346	phosphoglucomutase (alpha-D-glucose-1,6-bisphosphate-dependent) (EC 5.4.2.2)	CNAG_06313	J9W313	Cryptococcus neoformans var. grubii serotype A (strain H99 / ATCC 208821 / CBS 10515 / FGSC 9487) (Filobasidiella neoformans var. grubii)	carbohydrate metabolic process [GO:0005975]	cytosol [GO:0005829]	magnesium ion binding [GO:0000287];phosphoglucomutase activity [GO:0004614]	Isomerase;Magnesium;Metal-binding;Phosphoprotein	561	16	60541.2	-3.22194	-4.02953	-3.05797	-3.78943	-3.10001	-3.71419	-5.25015	-3.39729	-3.54487	-3.09136	-3.01464	-1.96876	-2.12349	0	-2.93484	-3.88915	-3.83505	-4.21427	-2.91385	-3.06885	-2.13448	-2.13361	-2.62624	-2.26175	-1.71077	-1.53458	-2.34918	-1.50049	-1.72917
1.60501	Serine/threonine-protein phosphatase (EC 3.1.3.16)	CNAG_03706	J9VIH2	Cryptococcus neoformans var. grubii serotype A (strain H99 / ATCC 208821 / CBS 10515 / FGSC 9487) (Filobasidiella neoformans var. grubii)	chromosome segregation [GO:0007059];regulation of mitotic cell cycle [GO:0007346]	cytoplasm [GO:0005737];nucleus [GO:0005634]	calmodulin-dependent protein phosphatase activity [GO:0033192];histone H2AXS140 phosphatase activity [GO:0140791];MAP kinase serine/threonine phosphatase activity [GO:1990439];myosin phosphatase activity [GO:0017018];RNA polymerase II CTD heptapeptide repeat S2 phosphatase activity [GO:0180006];RNA polymerase II CTD heptapeptide repeat S5 phosphatase activity [GO:0180007];RNA polymerase II CTD he…	Hydrolase;Manganese;Protein phosphatase	314	13	36006.3	2.61004	0.620363	1.66882	2.39269	1.99264	0.785106	1.37285	1.72281	2.62016	2.28857	2.02036	3.49923	3.27809	3.20906	2.22752	0.908051	1.87263	1.85798	2.15476	3.06168	3.78489	3.35719	2.87116	3.55872	3.24287	3.72169	2.95262	3.38161	3.6571
1.7078	Pre-mRNA-splicing factor SLU7	CNAG_01159	J9VNJ4	Cryptococcus neoformans var. grubii serotype A (strain H99 / ATCC 208821 / CBS 10515 / FGSC 9487) (Filobasidiella neoformans var. grubii)	mRNA splicing, via spliceosome [GO:0000398]	spliceosomal complex [GO:0005681]	pre-mRNA 3'-splice site binding [GO:0030628]	mRNA processing;mRNA splicing;Nucleus;Spliceosome	573	5	65085	-4.79018	-4.18232	-3.40352	-4.19581	-4.12699	-5.2484	-3.5389	-4.3328	-2.44615	-2.80264	-2.72016	-4.51886	-2.07028	-4.53382	-2.01484	-4.65128	-3.34664	-2.36197	-2.47526	-3.73585	-2.59454	-2.39622	-2.32216	-2.56775	-1.69297	-2.07436	-2.07546	-1.7444	-2.01279
1.71891	Calcium binding protein 39	CNAG_03305	J9VT01	Cryptococcus neoformans var. grubii serotype A (strain H99 / ATCC 208821 / CBS 10515 / FGSC 9487) (Filobasidiella neoformans var. grubii)	intracellular signal transduction [GO:0035556]		protein serine/threonine kinase activator activity [GO:0043539]		331	6	38169.8	-1.38456	-1.55926	-0.0688677	-0.179079	-0.408865	-1.57925	-0.769319	-1.37174	0.0907326	-0.363883	-0.705461	0.69768	0.734498	1.11658	-0.27291	-1.48965	-0.406882	-0.817243	-0.526025	0.87928	1.0827	0.60745	0.643064	0.904079	1.359	0.982831	0.909481	0.855212	0.932401
2.13907	Hypoxia up-regulated 1	CNAG_03899	J9VLF7	Cryptococcus neoformans var. grubii serotype A (strain H99 / ATCC 208821 / CBS 10515 / FGSC 9487) (Filobasidiella neoformans var. grubii)	endoplasmic reticulum unfolded protein response [GO:0030968]	endoplasmic reticulum chaperone complex [GO:0034663];endoplasmic reticulum lumen [GO:0005788]	ATP binding [GO:0005524];ATP-dependent protein folding chaperone [GO:0140662]	ATP-binding;Chaperone;Endoplasmic reticulum;Nucleotide-binding;Signal	898	14	98025.6	1.26868	0.899618	2.38706	1.60741	1.64921	0.519482	-4.37823	0.553431	2.62384	1.63283	1.64456	2.25991	2.22776	2.94326	1.88675	0.716191	1.8865	1.50143	1.49525	2.72714	2.83285	2.88086	2.88516	2.94956	3.31747	2.94371	3.04867	2.85661	2.87143
2.18221	Sorting nexin MVP1	CNAG_06664	J9VTN2	Cryptococcus neoformans var. grubii serotype A (strain H99 / ATCC 208821 / CBS 10515 / FGSC 9487) (Filobasidiella neoformans var. grubii)	early endosome to Golgi transport [GO:0034498];intracellular protein transport [GO:0006886]	cytosol [GO:0005829];early endosome membrane [GO:0031901]	phosphatidylinositol binding [GO:0035091]	Membrane;Protein transport;Transport	612	3	67843	2.9747	-3.36097	1.57191	2.52131	2.03917	1.10081	1.75769	1.70416	2.50636	2.13948	2.61532	4.2102	3.09773	4.72301	2.52641	1.11598	1.61318	1.29846	2.20374	3.39569	4.06606	3.35502	3.08459	3.78439	4.22413	3.68189	3.38763	3.49131	3.59049
2.24315	Histone H2A	CNAG_06747	J9VG26	Cryptococcus neoformans var. grubii serotype A (strain H99 / ATCC 208821 / CBS 10515 / FGSC 9487) (Filobasidiella neoformans var. grubii)		nucleosome [GO:0000786];nucleus [GO:0005634]	DNA binding [GO:0003677];protein heterodimerization activity [GO:0046982];structural constituent of chromatin [GO:0030527]	Acetylation;Chromosome;DNA-binding;Nucleosome core;Nucleus	131	2	13914.1	-3.22369	-3.87134	-3.35443	-4.52837	-2.51234	-3.63664	-4.71098	-4.54987	-4.57277	-3.52115	-4.23095	-5.97574	-3.3105	-5.26009	-4.52926	-1.91307	-4.63733	-5.78668	-3.84378	-2.9233	2.2643	-0.154797	-2.28316	-4.03321	-3.92431	-1.3067	-2.90642	-0.962438	-0.183379
2.24374	50S ribosomal protein L10	CNAG_03961	J9VJ83	Cryptococcus neoformans var. grubii serotype A (strain H99 / ATCC 208821 / CBS 10515 / FGSC 9487) (Filobasidiella neoformans var. grubii)					252	10	27077.4	1.17855	0.338078	2.02025	1.86031	1.31319	0.762649	2.15696	1.62189	3.5513	2.32153	1.71031	2.69495	3.23432	2.73022	1.52694	0.9772	1.69957	1.65804	1.65584	4.01052	3.77989	3.71969	4.05135	4.33728	4.33005	3.99264	4.07506	2.51944	4.06951
2.34527	ADP-ribosylation factor-like 2	CNAG_06032	J9VXX7;T2BNK7	Cryptococcus neoformans var. grubii serotype A (strain H99 / ATCC 208821 / CBS 10515 / FGSC 9487) (Filobasidiella neoformans var. grubii)			GTP binding [GO:0005525];GTPase activity [GO:0003924]	GTP-binding;Lipoprotein;Myristate;Nucleotide-binding	230	6	NaN	1.57365	0.99954	2.68589	2.01852	1.68812	1.08201	1.42144	1.23642	2.91103	1.94201	1.97886	2.74791	2.9724	3.69616	1.97985	1.11567	1.90775	1.50541	2.01727	3.71409	3.98123	3.68136	4.0486	4.06825	4.49072	4.00756	3.93995	4.62887	4.24385
2.47965	Uncharacterized protein	CNAG_05192	J9VJ44	Cryptococcus neoformans var. grubii serotype A (strain H99 / ATCC 208821 / CBS 10515 / FGSC 9487) (Filobasidiella neoformans var. grubii)					120	3	14339.4	-2.82995	-4.21258	-1.94561	-2.68498	-3.00584	-3.86103	-2.95036	-4.19388	-1.44957	-2.95077	-2.06426	-1.56102	-2.07557	-0.634062	-2.01753	-2.99398	-2.46001	-3.64836	-3.16145	-0.779723	-0.666851	-0.817727	0.0357046	-0.193186	-0.133959	-0.681736	-0.51594	-0.636282	-0.962481
2.59482	Clustered mitochondria protein homolog (Protein TIF31 homolog)	CLU1 TIF31 CNAG_06248	J9VYI2	Cryptococcus neoformans var. grubii serotype A (strain H99 / ATCC 208821 / CBS 10515 / FGSC 9487) (Filobasidiella neoformans var. grubii)	intracellular distribution of mitochondria [GO:0048312];mitochondrion organization [GO:0007005]	cytoplasm [GO:0005737]	mRNA binding [GO:0003729]	Cytoplasm;RNA-binding	1501	13	164095	-4.07094	-2.95032	-3.83633	-4.46821	-3.28564	-4.43825	-3.16333	-4.32246	-1.94764	-3.4894	-2.48967	-2.16255	-1.77643	-0.721163	-3.15746	-3.02713	-3.34626	-3.11963	-3.19796	-1.48717	-0.893432	-0.739344	-1.27236	-0.687439	-0.401128	-0.838709	-0.969367	-2.24404	-0.611123
3.36167	Uncharacterized protein	CNAG_04723	J9VVS4	Cryptococcus neoformans var. grubii serotype A (strain H99 / ATCC 208821 / CBS 10515 / FGSC 9487) (Filobasidiella neoformans var. grubii)					583	9	64190	1.73553	-3.7672	-3.86244	-3.20259	-5.02618	-4.38214	-4.50545	-2.82711	-3.58013	-3.44864	-3.62924	-5.00552	-4.11478	1.75968	-5.0696	-5.22175	-3.61427	-3.0419	-2.86998	-4.51272	1.67757	1.72647	1.82768	1.46836	2.5738	1.82591	-4.36685	-2.99739	1.70752
4.34949	BED-type domain-containing protein	CNAG_06822	J9VSG2	Cryptococcus neoformans var. grubii serotype A (strain H99 / ATCC 208821 / CBS 10515 / FGSC 9487) (Filobasidiella neoformans var. grubii)					851	2	93969	-3.87688	3.2651	-3.45353	2.80067	-3.6532	-4.20003	3.08808	2.7488	-4.62483	-3.94145	-3.81593	2.66528	3.08273	3.80917	-5.14692	-3.28384	-5.2824	-3.20277	-4.49075	3.08832	3.34734	3.22754	3.40991	3.71785	3.83145	3.47047	3.48803	3.20146	3.92832
