## Supplementary material for "Spatiotemporal dynamics of cryptococcal infection reveal novel immune modulatory mechanisms and antifungal targets": Supp. Table 13

### Sheet: Sheet1
Supplemental Table 13: Peptide amino acid substitutions and measurement of protein-protein interaction strength.
Candidate	avg_LIS	std_LIS	avg_LIA	std_LIA	avg_iPTM	std_iPTM
qcr9_qcr10_v29w_a36w_short.zip	0.51	0.01	3631.2	355.51	0.42	0.11
qcr9_qcr10_v29w.zip	0.5	0.01	8447.8	303.11	0.5	0.02
qcr9_qcr10_a36w.zip	0.49	0.01	8324.6	637.26	0.49	0.03
qcr9_qcr10_crypto.zip	0.49	0.01	8087.6	634.73	0.45	0.05
qcr9_qcr10_v29w_a36w.zip	0.49	0.01	8034.8	777.19	0.46	0.06
qcr9_qcr10_a36f.zip	0.49	0.01	8346	904.04	0.47	0.06
qcr9_qcr10_v32f.zip	0.49	0.01	8269.2	620.3	0.46	0.02
qcr9_qcr10_v32w.zip	0.49	0.01	8396.8	721.48	0.44	0.05
qcr9_qcr10_a36y.zip	0.49	0.01	7927.4	538.14	0.44	0.02
qcr9_qcr10_v29y.zip	0.48	0.01	7586.4	783.82	0.41	0.06
qcr9_qcr10_v32y.zip	0.48	0	8205.6	692.39	0.42	0.04
qcr9_qcr10_v29f.zip	0.48	0.01	7549.4	337.43	0.39	0.05
qcr9_qcr10_a33y.zip	0.47	0	7474.6	452.67	0.37	0.02
qcr9_qcr10_a33f.zip	0.46	0.01	7562.2	296.65	0.34	0.03
qcr9_qcr10_a33w.zip	0.46	0.01	7270.2	575.62	0.35	0.03
LIS: local interaction score
LIA: local interaction area
ipTM: interface predicted template modelling
